# Glucose stress causes mRNA retention in nuclear Nab2 condensates

**DOI:** 10.1101/2022.01.30.478372

**Authors:** Stephanie Heinrich, Maria Hondele, Désirée Marchand, Carina Patrizia Derrer, Mostafa Zedan, Alexandra Oswald, Liliana Malinovska, Federico Uliana, Sarah Khawaja, Roberta Mancini, David Grunwald, Karsten Weis

## Abstract

Nuclear mRNA export via nuclear pore complexes is an essential step in eukaryotic gene expression. Although factors involved in mRNA transport have been characterized, a comprehensive mechanistic understanding of this process and its regulation is lacking. Here, we use single-RNA imaging in yeast to show that cells use mRNA retention to control mRNA export during stress. We demonstrate that upon glucose withdrawal the essential RNA-binding factor Nab2 forms RNA-dependent condensate-like structures in the nucleus. This coincides with a reduced abundance of the DEAD-box ATPase Dbp5 at the nuclear pore. Depleting Dbp5, and consequently blocking mRNA export, is necessary and sufficient to trigger Nab2 condensation. The state of Nab2 condensation influences the extent of nuclear mRNA accumulation and can be recapitulated *in vitro*, where Nab2 forms RNA-dependent liquid droplets. We hypothesize that cells use condensation to regulate mRNA export and to control gene expression during stress.

**Highlights:**

- The nuclear poly(A)-binding protein Nab2 forms RNA-containing condensate-like structures upon glucose starvation and upon acute cellular depletion of the DEAD-box ATPase Dbp5
- The Nab2 multimerization interface but not the intrinsically disordered regions (IDRs) are essential for condensation *in vitro* and *in vivo*
- Glucose stress leads to poly(A) RNA retention in the nucleus, which is affected by the state of the Nab2 condensate
