## Supplemental Table 5 for "Glucose stress causes mRNA retention in nuclear Nab2 condensates"

### Sheet: Sheet1
	Wild type Nab2	IDR regions removed (IDR mutant)	F450A mutant (Interface mutant)
Condensate formation in vitro/in vivo	Condensates liquid- like, form in the presence of RNA	Condensates solid-like, form in absence of RNA; More and larger condensates in vivo	No condensate formation in vitro, fewer and smaller condensates in vivo
mRNA retention upon glucose stress	mRNA retained in nucleus	more total mRNA retained in the nucleus, the more abundant the RNA the stronger the retention effect	Less total mRNA retained in nucleus , the more abundant the RNA the stronger the loss from the nucleus effect
mRNA mobility	Roughly equal distribution of static and dynamic mRNA	mRNA of stress response transcript less mobile	Roughly equal distribution of static and dynamic mRNAs
